# MCM10 and RECQL4 have cooperative and redundant roles in activating the CMG helicase during the replication initiation

**DOI:** 10.64898/2026.04.01.715782

**Authors:** Atabek Bektash, Xiaoxuan Zhu, Yuki Hatoyama, Atsushi Toyoda, Masato T. Kanemaki

## Abstract

DNA replication initiation requires activation of the CMG helicase to establish the replisome. This process involves the extrusion of single-stranded DNA (ssDNA) from the central channel of MCM double hexamers, allowing the two CMG helicases to pass each other; however, the factors that mediate this process in human cells remain unclear. We show that degron-mediated depletion of either MCM10 or RECQL4 alone causes only mild replication defects, whereas simultaneous depletion of both proteins completely blocks CMG activation. ChIP-seq analyses demonstrate that RECQL4 localises to replication initiation zones (IZs) independently of MCM10, whereas MCM10 recruitment to IZs is enhanced upon RECQL4 depletion, suggesting RECQL4 primarily functions in CMG activation, and MCM10 acts as a backup or supporting factor. Rescue experiments further indicate that RECQL4 cooperates with MCM10 through direct interaction, and that their ssDNA-binding activity underlies their functional overlap. We propose MCM10 and RECQL4 act cooperatively and redundantly to promote CMG activation.
