## Supplementary material for "MCM10 and RECQL4 have cooperative and redundant roles in activating the CMG helicase during the replication initiation": Table S1-4

### Sheet: Table S1
Plasmid Name	Description	Antibiotic	Reference
mAB-RECQL4 donor (Hygro)	Donor plasmid for tagging RECQL4 with mAID-BromoTag	Hygromycin	This study
RECQL4 N-terminus CRISPR in pX330	CRISPR plasmid targeting the N-terminus of RECQL4	N/A	This study
mAB-MCM10 donor (BSD)	Donor plasmid for tagging MCM10 with mAID-BromoTag	Balsicidin	This study
MCM10 N-terminus CRISPR in pX330	CRISPR plasmid targeting the N-terminus of MCM10	N/A	This study
SF-RECQL4 donor (Hygro)	Donor plasmid for tagging RECQL4 with Stag-3×FLAG	Hygromycin	This study
SF-MCM10 donor (BSD)	Donor plasmid for tagging MCM10 with Stag-3×FLAG	Blasticidin	This study
DONSON-mAID-Clover donor (Hygro)	Donor plasmid for tagging DONSON with mAID2-Clover	Hygromycin	Lim et al. Science, 2023
DONSON-C CRISPR	CRISPR plasmid for targeting the C-terminus of DONSON	N/A	Lim et al. Science, 2023
DONSON-C2 CRISPR pX330	CRISPR plasmid for targeting the C-terminus of DONSON	N/A	Lim et al. Science, 2023
GINS4-SF donor (Neo)	Donor plasmid for tagging GINS4 with Stag-3×FLAG	Neomycin	Zhu et al. Nat. Commun. 2025
GINS4-C CRISPR pX330	CRISPR plasmid for targeting the C-terminus of GINS4	N/A	Zhu et al. Nat. Commun. 2025
MCM10-KO donor (Puro)	Donor plasmid for disrupting exon 3 of the MCM10 gene	Puromycin	This study
MCM10-exon3 CRISPR in pX330	CRISPR plasmid for targeting exon 3 of the MCM10 gene	N/A	This study
RECQL4-KO donor (Hygro)	Donor plasmid for disrupting exon 3 of the RECQL4 gene	Hygromycin	This study
RECQL4-exon3 CRISPR in pX330	CRISPR plasmid for targeting exon 3 of the RECQL4 gene	N/A	This study
PiggyBac-EF1-RECQL4-FL (Puro)	Plasmid for expression of RECQL4 Full Length	Puromycin	This study
PiggyBac-EF1-RECQL4-K508A (Puro)	Plasmid for expression of RECQL4-K508A	Puromycin	This study
PiggyBac-EF1-RECQL4-N1 (Puro)	Plasmid for expression of RECQL4-N1	Puromycin	This study
PiggyBac-EF1-RECQL4-N2 (Puro)	Plasmid for expression of RECQL4-N2	Puromycin	This study
PiggyBac-EF1-RECQL4-N2 M10BM (Puro)	Plasmid for expression of RECQL-N2 M10BM	Puromycin	This study
PiggyBac-EF1-RECQL4-N2 M10B∆ (Puro)	Plasmid for expression of RECQL-N2 M10∆	Puromycin	This study
PiggyBac-EF1-RECQL4-FL DBM (Puro)	Plasmid for expression of RECQL4 BDM	Puromycin	This study
PiggyBac-EF1-RECQL4-N1 DBM (Puro)	Plasmid for expression of RECQL4-N1 BDM	Puromycin	This study
pCMV-hyPBase	PiggyBac transposase	Neomycin	Yusa et al. PNAS, 2011

### Sheet: Table S2
Cell line	Genotype	Used in Figures	Reference
HCT116 CMV-OsTIR1(F74G)	CMV-OsTIR1(F74G)	1, S1, S2, S3A–C, S4A	Yesbolatova et al. Nat. Commun., 2020
HCT116 AB-MCM10	CMV-OsTIR1(F74G), mAID-BromoTag-MCM10 (BSD)	1	This Study
HCT116 AB-RECQL4	CMV-OsTIR1(F74G), mAID-BromoTag-RECQL4 (Hygro)	1, 3B, 3C, 3G, 3H, S4A	This Study
HCT116 AB-MCM10 AB-RECQL4	CMV-OsTIR1(F74G), mAID-BromoTag-MCM10 (BSD), mAID-BromoTag-RECQL4 (Hygro)	1, S2, 3D, 3E,	This Study
HCT116 GINS4-3×FLAG	CMV-OsTIR1(F74G), GINS4-Stag-3×FLAG (BSD)	1F, S2C	This Study
HCT116 GINS4-3×FLAG AB-MCM10 AB-RECQL4	CMV-OsTIR1(F74G), GINS4-Stag-3×FLAG (Neo), mAID-BromoTag-MCM10 (BSD), mAID-BromoTag-RECQL4 (Hygro)	1F, S2C	This Study
HCT116 GINS4-3×FLAG DONSON-AID2	CMV-OsTIR1(F74G), GINS4-Stag-3×FLAG (Neo), DONSON-mAID-Clover (Hygro)	1F, S2C	This Study
HCT116 MCM10-3×FLAG AB-RECQL4	CMV-OsTIR1(F74G), MCM10-Stag-3×FLAG (BSD), mAID-BromoTag-RECQL4 (Hygro)	2, S3D, S3E, S4B	This Study
HCT116 3×FLAG-RECQL4 AB-MCM10	CMV-OsTIR1(F74G), Stag-3×FLAG-RECQL4 (Hygro), mAID-BromoTag-MCM10 (BSD)	2, S3D, S3F, S4B, S4A	This Study
HCT116 AB-RECQL4 +RECQL4	CMV-OsTIR1(F74G), mAID-BromoTag-RECQL4 (Hygro), piggyBac-RECQL4 (Puro)	3B, 3C	This Study
HCT116 AB-RECQL4 +RECQL4-K508A	CMV-OsTIR1(F74G), mAID-BromoTag-RECQL4 (Hygro), piggyBac-RECQL4-K508A (Puro)	3B, 3C	This Study
HCT116 AB-RECQL4 +RECQL4-N1	CMV-OsTIR1(F74G), mAID-BromoTag-RECQL4 (Hygro), piggyBac-RECQL4-N1 (Puro)	3B, 3C	This Study
HCT116 AB-RECQL4 +RECQL4-N2	CMV-OsTIR1(F74G), mAID-BromoTag-RECQL4 (Hygro), piggyBac-RECQL4-N2 (Puro)	3B, 3C, 3G, 3H	This Study
HCT116 AB-RECQL4 +RECQL4-N2 M10BM	CMV-OsTIR1(F74G), mAID-BromoTag-RECQL4 (Hygro), piggyBac-RECQL4-N2 M10BM (Puro)	3G, 3H, 4SA	This Study
HCT116 AB-RECQL4 +RECQL4-N2 M10B∆	CMV-OsTIR1(F74G), mAID-BromoTag-RECQL4 (Hygro), piggyBac-RECQL4-N2 M10B∆ (Puro)	3G, 3H, 4SA	This Study
HCT116 AB-RECQL4 +RECQL4-DBM	CMV-OsTIR1(F74G), mAID-BromoTag-RECQL4 (Hygro), piggyBac-RECQL4-DBM (Puro)	S5D, S5E	This Study
HCT116 AB-RECQL4 +RECQL4-N1 DBM	CMV-OsTIR1(F74G), mAID-BromoTag-RECQL4, piggyBac-RECQL4-N1 DBM (Puro)	S5D, S5E	This Study
HCT116 AB-MCM10 AB-RECQL4 +RECQL4	CMV-OsTIR1(F74G), mAID-BromoTag-MCM10 (BSD), mAID-BromoTag-RECQL4 (Hygro), piggyBac-RECQL4 (Puro)	3D, 3D, 4B, 4C, S4A	This Study
HCT116 AB-MCM10 AB-RECQL4 +RECQL4-K508A	CMV-OsTIR1(F74G), mAID-BromoTag-MCM10 (BSD), mAID-BromoTag-RECQL4 (Hygro), piggyBac-RECQL4-K508A (Puro)	3D, 3D, S4A	This Study
HCT116 AB-MCM10 AB-RECQL4 +RECQL4-N1	CMV-OsTIR1(F74G), mAID-BromoTag-MCM10 (BSD), AID-BromoTag-RECQL4 (Hygro), piggyBac-RECQL4-N1 (Puro)	3D, 3D, 4B, 4C, S4A	This Study
HCT116 AB-MCM10 AB-RECQL4 +RECQL4-N2	CMV-OsTIR1(F74G), mAID-BromoTag-MCM10 (BSD), mAID-BromoTag-RECQL4 (Hygro), piggyBac-RECQL4-N2 (Puro)	3D, 3D, S4A	This Study
HCT116 AB-MCM10 AB-RECQL4 +RECQL4-N2 M10BM	CMV-OsTIR1(F74G), mAID-BromoTag-MCM10 (BSD), mAID-BromoTag-RECQL4 (Hygro), piggyBac-RECQL4-N2 M10BM (Puro)		This Study
HCT116 AB-MCM10 AB-RECQL4 +RECQL4-N2 M10B∆	CMV-OsTIR1(F74G), mAID-BromoTag-MCM10 (BSD), mAID-BromoTag-RECQL4 (Hygro), piggyBac-RECQL4-N2 M10B∆ (Puro)		This Study
HCT116 AB-MCM10 AB-RECQL4 +RECQL4 DBM	CMV-OsTIR1(F74G), mAID-BromoTag-MCM10 (BSD), mAID-BromoTag-RECQL4 (Hygro), piggyBac-RECQL4 DBM (Puro)	4B, 4C, S4A	This Study
HCT116 AB-MCM10 AB-RECQL4 +RECQL4-N1 DBM	CMV-OsTIR1(F74G), mAID-BromoTag-MCM10 (BSD), mAID-BromoTag-RECQL4 (Hygro), piggyBac-RECQL4-N1 DBM (Puro)	4B, 4C, S4A	This Study

### Sheet: Table S3
Antibody	Type	Application	Dilution	Manufacture	Catalog number
anti-MCM10	Rabbit polyclonal Ab	WB	1:1000-2000	Proteintech	12251-1-AP
anti-RECQL4	Rabbit polyclonal Ab	WB	1:1000-2000	Proteintech	17008-1-AP
anti-GINS4	Rabbit polyclonal Ab	WB	1:1000-2000	Proteintech	13315-1-AP
anti-DONSON	Rabbit polyclonal Ab	WB	1:1000-2000	Sigma	SAB1304620
anti-CDC45	Rabbit monoclonal Ab	WB	1:1000-2000	Cell Signaling Technology	11881
anti-MCM4	Rabbit polyclonal Ab	WB	1:1000-2000	Abcam	ab4459
anti-ORC1	Rabbit polyclonal Ab	WB	1:1000-2000	Bethyl Laboratories	A301-892A-T
anti-FLAG M2	Mouse monoclonal Ab	WB, IP, ChIP	1:1000-4000 for WB, 5 µg per sample for IP and ChIP	Sigma	F1804
anti-Histone H3	Goat polyclonal Ab	WB	1:1000-4000	Abcam	sc-8654
anti-Tubulin conjugated with hFAB Rhodamine	Control detection	WB	1:1000-4000	BioRad	12004166
anti-GAPDH conjugated with hFAB Rhodamine	Control detection	WB	1:1000-4000	BioRad	12004167
anti-rabbit IgG conjugated with DyLight 800	Secondary Ab	WB	1:1000-2000	Invitrogen	SA5-10036
anti-rabbit IgG conjugated with IRDye 800CW	Secondary Ab	WB	1:1000-2000	Abcam	ab216773
anti-rabbit IgG conjugated with StarBright Blue 700	Secondary Ab	WB	1:1000-2000	BioRad	12004161
anti-mouse IgG conjugated with StarBright Blue 700	Secondary Ab	WB	1:1000-2000	BioRad	12004158
anti-mouse IgG conjugated with DyLight 800	Secondary Ab	WB	1:1000-2000	Invitrogen	SA5-35571
anti-goat IgG conjugated with IRDye 800	Secondary Ab	WB	1:1000-4000	Rockland Immunochemicals	605-732-125

### Sheet: Table S4
Target	gRNA sequence
MCM10 exon 3	CGGTGAATCTTATACAGAAG
RECQL4 exon 3	CGCACTCTGAAGCGTACCAC
MCM10	TTACCATCCATGCTGTCAAG
RECQL4	CACGTCCCGCAGCCGCTCCA
GINS4	ATGCCTAGTTTTAAATTAGC
DONSON-1	TTAGGCTTACTTTGGTGTTC
DONSON-2	TTAGGCTTACTTTGATGTTC
